# Loss of *Kmt2c*/*d* promotes gastric cancer initiation and confers vulnerability to mTORC1 inhibition and anti-PD1 immunotherapy

**DOI:** 10.1101/2025.03.27.645747

**Authors:** Naitao Wang, Dan Li, Tao Zhang, Mohini R. Pachai, Woo Hyun Cho, Makhzuna N. Khudoynazarova, Dana M. Schoeps, Yudi Bao, Marion Liu, Laura Tang, Janjigian Yelena, Ping Chi, Yu Chen

**Author notes:** These authors contributed equally to this work (Naitao Wang, Dan Li, Tao Zhang).

## Abstract

*KMT2C* and *KMT2D* (*KMT2C/D*) are frequently mutated in gastric adenocarcinoma, yet their function in cancer initiation remains poorly understood. In this study, based on the observation that loss-of-function mutations of *KMT2C* and *KMT2D* are enriched and co-occur in gastric adenocarcinoma, we developed genetically engineered mouse models to selectively knock out *Kmt2c* and *Kmt2d* in gastric epithelial cells with *Tmprss2-CreER^T2^*. Through histological staining and single-cell RNA sequencing, we observed that *Kmt2c/d* loss led to nuclear dysplasia and expansion of cells with mixed gastric lineage markers. When combined with Pten deletion, Kmt2c/d loss drove rapid development of muscle-invasive gastric adenocarcinoma as early as 3 weeks post Cre-mediated gene deletion. The adenocarcinoma exhibited decreased expression of gastric lineage markers and increased expression of intestinal differentiation markers, phenocopying human gastric adenocarcinoma. *Kmt2c/d* knockout reduced protein synthesis but upregulated transcription of ribosomal proteins, rendering sensitivity to mTORC1 inhibitors. Additionally, *Kmt2c/d* knockout increased MHC-I molecule expression and enhanced antigen presentation. Combination of mTROC1 inhibition and anti-PD1 immunotherapy significantly suppressed tumor growth in immune-competent mice. Together, these findings reveal the role of *Kmt2c*/*d* loss in gastric cancer initiation and suggest the potential therapeutic strategies for *KMT2C/D*-deficient gastric cancer.
