## Supplementary material for "Loss of *Kmt2c*/*d* promotes gastric cancer initiation and confers vulnerability to mTORC1 inhibition and anti-PD1 immunotherapy": Table S1

### Sheet: Sheet1
	Table S1. Tissue collection timepoint.
	Time point	TY	TC	TD	TCD	TP	TPC	TPD	TPCD
	3-week	n=6			n=4	n=7			n=5
	6-week	n=7			n=6	n=10	n=6	n=8	n=16
	6-month				n=14		n=7	n=10
	12-month		n=10	n=10
