## Supplementary material for "Loss of *Kmt2c*/*d* promotes gastric cancer initiation and confers vulnerability to mTORC1 inhibition and anti-PD1 immunotherapy": Table S2

### Sheet: Sheet1
	Table S2. List of genotyping primers.
			Forward 5'-3'	Reverse 5'-3'	Annealing temperature	Product size
	Ptenf/f	Single LoxP	TGTTTTTGACCAATTAAAGTAGGCTGTG	AAAAGTTCCCCTGCTGATGATTTGT	55℃	WT 350bp, Mut 490bp
		Double LoxP	TGTTTTTGACCAATTAAAGTAGGCTGTG	CCCCCAAGTCAATTGTTAGGTCTGT	60℃	Mut no amplification, Del around 1.0kbp
	Kmt2cf/f	Single LoxP	CAGGGAGTATGCTAGGATAGTGC	GTGTGCCTAGGTATCCACAGAG	60℃	WT 235bp, Mut 345bp
		Double LoxP	GGAGCTGTCTGTTCAAGTATTTAGC	GTGTGCCTAGGTATCCACAGAG	60℃	Mut around 1.2kbp, Del 372bp
	Kmt2df/f	Single LoxP	CAGTTGAGCTAGTCAAGTGATT	TTCAATGTGGAGGGGAGTGACAG	56℃	WT 277bp, Mut 346bp
		Double LoxP	CAGTTGAGCTAGTCAAGTGATT	GGTGCTGTTCAAGGTATGG	56℃	Mut around 2.4kbp, Del around 1.6kbp
